# Simultaneous Mapping of DNA Binding and Nucleosome Positioning with SpLiT-ChEC

**DOI:** 10.1101/2023.07.03.547581

**Authors:** Orion G. B. Banks, Michael J. Harms, Jeffrey. N. McKnight, Laura E. McKnight

## Abstract

The organization of chromatin – including the positions of nucleosomes and the binding of other proteins to DNA – helps define transcriptional profiles in eukaryotic organisms. While techniques like ChIP-Seq and MNase-Seq can map protein-DNA and nucleosome localization separately, assays designed to simultaneously capture nucleosome positions and protein-DNA interactions can produce a detailed picture of the chromatin landscape. Most assays that monitor chromatin organization and protein binding rely on antibodies, which often exhibit nonspecific binding, and/or the addition of bulky adducts to the DNA-binding protein being studied, which can affect their expression and activity. Here, we describe SpyCatcher Linked Targeting of Chromatin Endogenous Cleavage (SpLiT-ChEC), where a 13-amino acid SpyTag peptide, appended to a protein of interest, serves as a highly-specific targeting moiety for in situ enzymatic digestion. The SpyTag/SpyCatcher system forms a covalent bond, linking the target protein and a co-expressed MNase-SpyCatcher fusion construct. SpyTagged proteins are expressed from endogenous loci, whereas MNase-SpyCatcher expression is induced immediately before harvesting cultures. MNase is activated with high concentrations of calcium, which primarily digests DNA near target protein binding sites. By sequencing the DNA fragments released by targeted MNase digestion, we found that this method recovers information on protein binding and proximal nucleosome positioning. SpLiT-ChEC provides precise temporal control that we anticipate can be used to monitor chromatin under various conditions and at distinct points in the cell cycle.
