## Supplemental Table 1 for "Simultaneous Mapping of DNA Binding and Nucleosome Positioning with SpLiT-ChEC"

RANK	DB	ID	ALT_ID	CONSENSUS	TP	TP%	FP	FP%	ENR_RATIO	SCORE_THR	PVALUE	LOG_PVALUE	EVALUE	LOG_EVALUE	QVALUE	LOG_QVALUE
1	meme_out/meme.xml	ATCAYTWTNNACGR	MEME-2	ATCAYTWTNNACGR	858	52.74	50	3.07	16.8	8.3	8.23E-253	-580.45	1.60E-250	-575.17	1.17E-250	-575.49
2	streme_out/streme.xml	1-ATCAYTWTNNACGR	STREME-1	ATCAYTWTNNACGR	848	52.12	51	3.13	16.3	7.8	3.66E-247	-567.44	7.14E-245	-562.17	2.59E-245	-563.18
3	db/JASPAR/JASPAR2022_CORE_fungi_non-redundant_v2.meme	MA0265.2	ABF1	WHWTCGTRTAWAGTGAYAND	754	46.34	33	2.03	22.2	8.6	1.20E-225	-517.9	2.35E-223	-512.62	5.69E-224	-514.04
4	streme_out/streme.xml	2-RTTACCCGGMHD	STREME-2	RTTACCCGGMHD	253	15.55	21	1.29	11.5	11	6.12E-56	-127.13	1.19E-53	-121.86	2.17E-54	-123.57
5	db/JASPAR/JASPAR2022_CORE_fungi_non-redundant_v2.meme	MA0363.2	REB1	WNYRTTACCCGGMHD	313	19.24	58	3.56	5.32	9	1.33E-48	-110.24	2.59E-46	-104.97	3.76E-47	-106.9
6	meme_out/meme.xml	NYRTTACCCGV	MEME-3	NYRTTACCCGV	243	14.94	28	1.72	8.41	12	1.35E-47	-107.92	2.63E-45	-102.65	3.18E-46	-104.76
7	meme_out/meme.xml	AAAAAAAAAARAAAAA	MEME-1	AAAAAAAAAARAAAAA	472	29.01	242	14.87	1.95	6.6	7.70E-23	-50.92	1.50E-20	-45.65	1.56E-21	-47.91
8	streme_out/streme.xml	5-GAAAAAAAAAAAAAAAAAAA	STREME-5	GAAAAAAAAAAAAAAAAAAA	301	18.5	117	7.19	2.56	7.5	1.12E-22	-50.55	2.18E-20	-45.27	1.98E-21	-47.67
9	streme_out/streme.xml	3-AAATTTTTCAB	STREME-3	AAATTTTTCAB	113	6.95	16	0.98	6.71	10	4.08E-20	-44.65	7.95E-18	-39.37	6.42E-19	-41.89
10	db/JASPAR/JASPAR2022_CORE_fungi_non-redundant_v2.meme	MA0421.1	NSI1	TTTACCCGGM	119	7.31	24	1.48	4.8	3	2.94E-17	-38.06	5.74E-15	-32.79	4.17E-16	-35.41
11	streme_out/streme.xml	6-GAAGAAAAAA	STREME-6	GAAGAAAAAA	486	29.87	298	18.32	1.63	6.4	7.12E-15	-32.58	1.39E-12	-27.3	9.17E-14	-30.02
12	meme_out/meme.xml	AGCTCATCGCW	MEME-7	AGCTCATCGCW	51	3.13	2	0.12	17.3	13	1.10E-13	-29.84	2.15E-11	-24.56	1.30E-12	-27.37
13	meme_out/meme.xml	VAAAATTTTTCA	MEME-4	VAAAATTTTTCA	145	8.91	49	3.01	2.92	8.6	3.59E-13	-28.66	7.00E-11	-23.38	3.91E-12	-26.27
14	streme_out/streme.xml	4-CTCATCGC	STREME-4	CTCATCGC	43	2.64	1	0.06	22	15	1.96E-12	-26.96	3.81E-10	-21.69	1.98E-11	-24.65
15	db/JASPAR/JASPAR2022_CORE_fungi_non-redundant_v2.meme	MA0350.1	TOD6	NBBNDHASCTCATCGCSHYND	185	11.37	83	5.1	2.21	6	3.69E-11	-24.02	7.20E-09	-18.75	3.37E-10	-21.81
16	db/JASPAR/JASPAR2022_CORE_fungi_non-redundant_v2.meme	MA0351.1	DOT6	DNBBDCWSCTCATCGCNYCYT	169	10.39	72	4.43	2.33	6.8	3.81E-11	-23.99	7.42E-09	-18.72	3.37E-10	-21.81
17	db/JASPAR/JASPAR2022_CORE_fungi_non-redundant_v2.meme	MA0390.1	STB3	GTYHAAAWTTTTTCACTNHNN	415	25.51	275	16.9	1.51	4.5	1.13E-09	-20.6	2.21E-07	-15.32	9.45E-09	-18.48
18	db/JASPAR/JASPAR2022_CORE_fungi_non-redundant_v2.meme	MA0365.1	RFX1	SGTTGCYA	406	24.95	281	17.27	1.44	1.5	4.70E-08	-16.87	9.17E-06	-11.6	3.70E-07	-14.81
19	streme_out/streme.xml	7-CARCAATAWK	STREME-7	CARCAATAWK	54	3.32	13	0.8	3.93	12	1.72E-07	-15.58	3.35E-05	-10.3	1.28E-06	-13.57
20	db/JASPAR/JASPAR2022_CORE_fungi_non-redundant_v2.meme	MA0412.2	UME6	WWTTAGCCGCCSANV	114	7.01	55	3.38	2.05	6.3	1.88E-06	-13.19	3.66E-04	-7.91	1.33E-05	-11.23
21	meme_out/meme.xml	TTTGCCACC	MEME-5	TTTGCCACC	80	4.92	34	2.09	2.31	2.1	6.98E-06	-11.87	1.36E-03	-6.6	4.71E-05	-9.96
22	db/JASPAR/JASPAR2022_CORE_fungi_non-redundant_v2.meme	MA0356.1	PHO2	WTAWTW	394	24.22	294	18.07	1.34	7.4	1.04E-05	-11.47	2.03E-03	-6.2	6.70E-05	-9.61
23	db/JASPAR/JASPAR2022_CORE_fungi_non-redundant_v2.meme	MA0359.2	RAP1	DRTGTATGGGTGTWW	51	3.13	18	1.11	2.74	10	3.70E-05	-10.21	7.21E-03	-4.93	2.28E-04	-8.39
# SEA (Simple Enrichment Analysis): Version 5.4.1 compiled on Aug 25 2021 at 17:37:48
# The format of this file is described at https://meme-suite.org/meme/doc/sea-output-format.html.
# sea --verbosity 1 --oc sea_out --thresh 0.05 --order 2 --bfile ./background --seed 0 --align center --motif-pseudo 0.01 --m meme_out/meme.xml --m streme_out/streme.xml --m db/JASPAR/JASPAR2022_CORE_fungi_non-redundant_v2.meme --p sequences.fa
