## Supplemental Table 2 for "Simultaneous Mapping of DNA Binding and Nucleosome Positioning with SpLiT-ChEC"

RANK	SEED_MOTIF	CLUSTER	SOURCE	ALT_ID	CONSENSUS	WIDTH	SITES	SEA_PVALUE	EVALUE	SIM_MOTIF	MOTIF_URL
1	1	1	MEME	MEME-2	ATCAYTWTNNACGR	14	981	8.22E-253	3.50e-587	MA0265.2 (ABF1)	http://jaspar2022.genereg.net/matrix/MA0265.2
2	0	1	STREME	STREME-1	ATCAYTWTNNACGR	14	899	3.66E-247	9.29E-26	MA0265.2 (ABF1)	http://jaspar2022.genereg.net/matrix/MA0265.2
3	0	1	db/JASPAR/JASPAR2022_CORE_fungi_non-redundant_v2.meme	ABF1	WHWTCGTRTAWAGTGAYAND	20	754	1.21E-225	2.35E-223	MA0265.2	http://jaspar2022.genereg.net/matrix/MA0265.2
4	1	2	STREME	STREME-2	RTTACCCGGMHD	12	279	6.12E-56	5.92E-07	MA0363.2 (REB1)	http://jaspar2022.genereg.net/matrix/MA0363.2
5	0	2	db/JASPAR/JASPAR2022_CORE_fungi_non-redundant_v2.meme	REB1	WNYRTTACCCGGMHD	15	313	1.33E-48	2.59E-46	MA0363.2	http://jaspar2022.genereg.net/matrix/MA0363.2
6	0	2	MEME	MEME-3	NYRTTACCCGV	11	342	1.35E-47	3.60E-122	MA0363.2 (REB1)	http://jaspar2022.genereg.net/matrix/MA0363.2
7	1	3	MEME	MEME-1	AAAAAAAAAARAAAAA	16	526	7.70E-23	2.30E-268	MA0277.1 (AZF1)	http://jaspar2022.genereg.net/matrix/MA0277.1
8	0	3	STREME	STREME-5	GAAAAAAAAAAAAAAAAAAA	20	216	1.12E-22	1.02E-01	MA0277.1 (AZF1)	http://jaspar2022.genereg.net/matrix/MA0277.1
9	1	4	STREME	STREME-3	AAATTTTTCAB	11	120	4.08E-20	6.83E-04	MA0390.1 (STB3)	http://jaspar2022.genereg.net/matrix/MA0390.1
10	0	2	db/JASPAR/JASPAR2022_CORE_fungi_non-redundant_v2.meme	NSI1	TTTACCCGGM	10	119	2.94E-17	5.74E-15	MA0421.1	http://jaspar2022.genereg.net/matrix/MA0421.1
11	0	3	STREME	STREME-6	GAAGAAAAAA	10	202	7.12E-15	6.34E-01	MA0377.1 (SFL1)	http://jaspar2022.genereg.net/matrix/MA0377.1
12	1	5	MEME	MEME-7	AGCTCATCGCW	11	51	1.10E-13	1.30E-08	MA0350.1 (TOD6)	http://jaspar2022.genereg.net/matrix/MA0350.1
13	0	4	MEME	MEME-4	VAAAATTTTTCA	12	129	3.59E-13	9.40E-43	MA0390.1 (STB3)	http://jaspar2022.genereg.net/matrix/MA0390.1
14	0	5	STREME	STREME-4	CTCATCGC	8	125	1.96E-12	6.50E-02	MA0350.1 (TOD6)	http://jaspar2022.genereg.net/matrix/MA0350.1
15	0	5	db/JASPAR/JASPAR2022_CORE_fungi_non-redundant_v2.meme	TOD6	NBBNDHASCTCATCGCSHYND	21	185	3.69E-11	7.20E-09	MA0350.1	http://jaspar2022.genereg.net/matrix/MA0350.1
16	0	5	db/JASPAR/JASPAR2022_CORE_fungi_non-redundant_v2.meme	DOT6	DNBBDCWSCTCATCGCNYCYT	21	169	3.81E-11	7.42E-09	MA0351.1	http://jaspar2022.genereg.net/matrix/MA0351.1
17	0	4	db/JASPAR/JASPAR2022_CORE_fungi_non-redundant_v2.meme	STB3	GTYHAAAWTTTTTCACTNHNN	21	415	1.13E-09	2.21E-07	MA0390.1	http://jaspar2022.genereg.net/matrix/MA0390.1
18	1	6	db/JASPAR/JASPAR2022_CORE_fungi_non-redundant_v2.meme	RFX1	SGTTGCYA	8	406	4.70E-08	9.17E-06	MA0365.1	http://jaspar2022.genereg.net/matrix/MA0365.1
19	1	7	STREME	STREME-7	CARCAATAWK	10	108	1.72E-07	1.18E+00	MA0371.1 (ROX1)	http://jaspar2022.genereg.net/matrix/MA0371.1
20	0	8	db/JASPAR/JASPAR2022_CORE_fungi_non-redundant_v2.meme	UME6	WWTTAGCCGCCSANV	15	114	1.88E-06	3.66E-04	MA0412.2	http://jaspar2022.genereg.net/matrix/MA0412.2
21	1	8	MEME	MEME-5	TTTGCCACC	9	46	6.98E-06	3.50E-13	MA0373.1 (RPN4)	http://jaspar2022.genereg.net/matrix/MA0373.1
22	1	9	db/JASPAR/JASPAR2022_CORE_fungi_non-redundant_v2.meme	PHO2	WTAWTW	6	394	1.04E-05	2.03E-03	MA0356.1	http://jaspar2022.genereg.net/matrix/MA0356.1
23	1	10	db/JASPAR/JASPAR2022_CORE_fungi_non-redundant_v2.meme	RAP1	DRTGTATGGGTGTWW	15	51	3.70E-05	7.21E-03	MA0359.2	http://jaspar2022.genereg.net/matrix/MA0359.2
24	1	11	MEME	MEME-6	CCACTAAAATCACCTA	16	12	1.56E-02	2.90E-11	CCACTAAAATCACCTA
25	0	7	MEME	MEME-8	GTATTATTGTTGAAGRRTAG	20	11	2.50E-01	5.30E-07	MA0426.1 (YHP1)	http://jaspar2022.genereg.net/matrix/MA0426.1
26	1	12	MEME	MEME-9	GTWATATTGRCATAAGTGTA	20	9	1.00E+00	4.30E-06	MA0426.1 (YHP1)	http://jaspar2022.genereg.net/matrix/MA0426.1
# XSTREME (Motif Discovery and Enrichment Analysis): Version 5.4.1 released on Sat Aug 21 19:23:23 2021 -0700
# The format of this file is described at https://meme-suite.org/meme/doc/xstreme-output-format.html
# xstreme --oc . --time 240 --streme-totallength 4000000 --meme-searchsize 100000 --dna --evt 0.05 --minw 5 --maxw 20 --align center --meme-mod anr --m db/JASPAR/JASPAR2022_CORE_fungi_non-redundant_v2.meme --p sequences.fa
